# Predicting and validating protein degradation in proteomes using deep learning

**DOI:** 10.1101/2020.11.29.402446

**Authors:** Matiss Ozols, Alexander Eckersley, Christopher I. Platt, Callum S. McGuinness, Sarah A. Hibbert, Jerico Revote, Fuyi Li, Christopher E.M. Griffiths, Rachel E.B. Watson, Jiangning Song, Mike Bell, Michael J. Sherratt

## Abstract

Age, disease, and exposure to environmental factors can induce tissue remodelling and alterations in protein structure and abundance. In the case of human skin, ultraviolet radiation (UVR)-induced photo-ageing has a profound effect on dermal extracellular matrix (ECM) proteins. We have previously shown that ECM proteins rich in UV-chromophore amino acids are differentially susceptible to UVR. However, this UVR-mediated mechanism alone does not explain the loss of UV-chromophore-poor assemblies such as collagen. Here, we aim to develop novel bioinformatics tools to predict the relative susceptibility of human skin proteins to not only UVR and photodynamically produced ROS but also to endogenous proteases. We test the validity of these protease cleavage site predictions against experimental datasets (both previously published and our own, derived by exposure of either purified ECM proteins or a complex cell-derived proteome, to matrix metalloproteinase [MMP]-9). Our deep Bidirectional Recurrent Neural Network (BRNN) models for cleavage site prediction in nine MMPs, four cathepsins, elastase-2, and granzyme-B perform better than existing models when validated against both simple and complex protein mixtures. We have combined our new BRNN protease cleavage prediction models with predictions of relative UVR/ROS susceptibility (based on amino acid composition) into the Manchester Proteome Susceptibility Calculator (MPSC) webapp http://www.manchesterproteome.manchester.ac.uk/#/MPSC (or http://130.88.96.141/#/MPSC). Application of the MPSC to the dermal proteome suggests that fibrillar collagens and elastic fibres will be preferentially degraded by proteases alone and by UVR/ROS and protease in combination, respectively. We also identify novel targets of oxidative damage and protease activity including dermatopontin (DPT), fibulins (EFEMP-1,-2, FBLN-1,-2,-5), defensins (DEFB1, DEFA3, DEFA1B, DEFB4B), proteases and protease inhibitors themselves (CTSA, CTSB, CTSZ, CTSD, TIMPs-1,-2,-3, SPINK6, CST6, PI3, SERPINF1, SERPINA-1,-3,-12). The MPSC webapp has the potential to identify novel protein biomarkers of tissue damage and to aid the characterisation of protease degradomics leading to improved identification of novel therapeutic targets.
