## Supporting File 1 for "Predicting and validating protein degradation in proteomes using deep learning"

### Sheet: UV+ROS
		Protein AC	Protein	Susceptible or Resistant	Evidence	UV type and Dose	Technique	Reference
		FBN1_HUMAN	FBN1	Susceptible	Fig 1. FMF periodicity increases with UVB	UVB; 0.1 J/cm2	AFM	Sherratt et al. 2010 ; https://doi.org/10.1002/path.2730
					Fig 1. FMF flexion angle decreases with UVB	UVB; 0.1 J/cm2	AFM
					Fig 1. FMF length decreases with UVB	UVB; 0.1 J/cm2	AFM
					Figs 2 and 3.FMF bead mass descreases with UVB	UVB; 0.1 J/cm2	AFM
					Fig 4. FMF periodicity decreases with SSR and UVA	SSR: 20 J/cm2 and UVA: 20 J/cm2	AFM	Hibbert et al. 2015 ; https://doi.org/10.1016/j.redox.2015.04.003
					Fig 1. FMF periodicity and bead volume increases with UVB and SSR	UVB; 0.1 J/cm2 and SSR; 30 J/cm2	AFM	Eckersley et al. 2020 ; https://doi.org/10.1016/j.mbplus.2020.100027
					Figs 3 and 5. Increase in FBN1 peptide yield in response to UVB and SSR radiation	UVB; 0.1 J/cm2 and SSR; 30 J/cm2	LC-MS/MS Peptide fingerprinting	Eckersley et al. 2020 ; https://doi.org/10.1016/j.mbplus.2020.100027
		CO1A1_HUMAN	COL1A1	Resistant	Fig 5. COL1A1 gel electrophoretic mobility and intensity unaffected by UVB	UVB; 0.5 J/cm2	Reducing SDS-PAGE and Native PAGE	Sherratt et al. 2010 ; https://doi.org/10.1002/path.2730
					Fig 2. COL1A1 gel electrophoretic mobility and intensity unaffected by SSR and UVA	SSR: 20 J/cm2 and UVA: 20 J/cm2	Reducing SDS-PAGE	Hibbert et al. 2015 ; https://doi.org/10.1016/j.redox.2015.04.003
		CO1A2_HUMAN	COL1A2	Resistant	Fig 5. COL1A2 gel electrophoretic mobility and intensity unaffected by UVB	UVB; 0.5 J/cm2	Reducing SDS-PAGE and Native PAGE	Sherratt et al. 2010 ; https://doi.org/10.1002/path.2730
					Fig 2. COL1A2 gel electrophoretic mobility and intensity unaffected by SSR and UVA	SSR: 20 J/cm2 and UVA: 20 J/cm2	Reducing SDS-PAGE
		FINC_HUMAN	FN1	Susceptible	Fig 5. UVB reduced intensity of FN1 main band and increased intensity of higher MW aggregate band	UVB; 0.1 J/cm2	Reducing SDS-PAGE and Native PAGE	Sherratt et al. 2010 ; https://doi.org/10.1002/path.2730
					Fig 6. Aggregation of FN1 monomers observed post UVB irradiation	UVB; 0.5 J/cm2	AFM	Sherratt et al. 2010 ; https://doi.org/10.1002/path.2730
					Fig 5. SSR and UVA increased intensity of higher MW aggregate band	SSR: 15 J/cm2 and UVA: 15 J/cm2	Reducing SDS-PAGE	Hibbert et al. 2015 ; https://doi.org/10.1016/j.redox.2015.04.003
		CO6A1_HUMAN	COL6A1	Resistant	Fig 3. Col VI MF periodicity unaffected by SSR and UVA	SSR: 20 J/cm2 and UVA: 20 J/cm2	AFM	Hibbert et al. 2015 ; https://doi.org/10.1016/j.redox.2015.04.003
		CO6A2_HUMAN	COL6A2	Resistant	Fig 3. Col VI MF periodicity unaffected by SSR and UVA	SSR: 20 J/cm2 and UVA: 20 J/cm2	AFM	Hibbert et al. 2015 ; https://doi.org/10.1016/j.redox.2015.04.003
		CO6A3_HUMAN	COL6A3	Resistant	Fig 3. Col VI MF periodicity unaffected by SSR and UVA	SSR: 20 J/cm2 and UVA: 20 J/cm2	AFM	Hibbert et al. 2015 ; https://doi.org/10.1016/j.redox.2015.04.003
					Fig 2. COL VI MF periodicity unaffected by UVB and SSR	UVB; 0.1 J/cm2 and SSR; 30 J/cm2	AFM	Eckersley et al. 2020 ; https://doi.org/10.1016/j.mbplus.2020.100027
					Figs 4 and 6. No change to COL6A3 total peptide yield in response to UVB and SSR radiation	UVB; 0.1 J/cm2 and SSR; 30 J/cm2	LC-MS/MS Peptide fingerprinting	Eckersley et al. 2020 ; https://doi.org/10.1016/j.mbplus.2020.100027
		CRYA2_HUMAN	CRYAA	Semi - Resistant	Fig 6. SSR induced minimal but detectable dimerisation of A/B alpha-crystallin monomers	SSR: 15.4 J/cm2	Reducing SDS-PAGE	Hibbert et al. 2015 ; https://doi.org/10.1016/j.redox.2015.04.003
		CRYAB_HUMAN	CRYAB	Semi - Resistant	Fig 6. SSR induced minimal but detectable dimerisation of A/B alpha-crystallin monomers	SSR: 15.4 J/cm2	Reducing SDS-PAGE	Hibbert et al. 2015 ; https://doi.org/10.1016/j.redox.2015.04.003
		CRBA1_HUMAN	CRYBA1	Susceptible	Fig 6. SSR induced extensive dimerisation of beta-crystallin monomers	SSR: 15.4 J/cm2	Reducing SDS-PAGE	Hibbert et al. 2015 ; https://doi.org/10.1016/j.redox.2015.04.003
		CRBA2_HUMAN	CRYBA2	Susceptible	Fig 6. SSR induced extensive dimerisation of beta-crystallin monomers	SSR: 15.4 J/cm2	Reducing SDS-PAGE	Hibbert et al. 2015 ; https://doi.org/10.1016/j.redox.2015.04.003
		CRBA4_HUMAN	CRYBA4	Susceptible	Fig 6. SSR induced extensive dimerisation of beta-crystallin monomers	SSR: 15.4 J/cm2	Reducing SDS-PAGE	Hibbert et al. 2015 ; https://doi.org/10.1016/j.redox.2015.04.003
		CRBB1_HUMAN	CRYBB1	Susceptible	Fig 6. SSR induced extensive dimerisation of beta-crystallin monomers	SSR: 15.4 J/cm2	Reducing SDS-PAGE	Hibbert et al. 2015 ; https://doi.org/10.1016/j.redox.2015.04.003
		CRBB2_HUMAN	CRYBB2	Susceptible	Fig 6. SSR induced extensive dimerisation of beta-crystallin monomers	SSR: 15.4 J/cm2	Reducing SDS-PAGE	Hibbert et al. 2015 ; https://doi.org/10.1016/j.redox.2015.04.003
		CRBB3_HUMAN	CRYBB3	Susceptible	Fig 6. SSR induced extensive dimerisation of beta-crystallin monomers	SSR: 15.4 J/cm2	Reducing SDS-PAGE	Hibbert et al. 2015 ; https://doi.org/10.1016/j.redox.2015.04.003
		CRGA_HUMAN	CRYGA	Susceptible	Fig 6. SSR induced dimerisation and fragmentation of gamma-crystallin monomers	SSR: 15.4 J/cm2	Reducing SDS-PAGE	Hibbert et al. 2015 ; https://doi.org/10.1016/j.redox.2015.04.003
		CRGB_HUMAN	CRYGB	Susceptible	Fig 6. SSR induced dimerisation and fragmentation of gamma-crystallin monomers	SSR: 15.4 J/cm2	Reducing SDS-PAGE	Hibbert et al. 2015 ; https://doi.org/10.1016/j.redox.2015.04.003
		CRGC_HUMAN	CRYGC	Susceptible	Fig 6. SSR induced dimerisation and fragmentation of gamma-crystallin monomers	SSR: 15.4 J/cm2	Reducing SDS-PAGE	Hibbert et al. 2015 ; https://doi.org/10.1016/j.redox.2015.04.003
		CRGD_HUMAN	CRYGD	Susceptible	Fig 6. SSR induced dimerisation and fragmentation of gamma-crystallin monomers	SSR: 15.4 J/cm2	Reducing SDS-PAGE	Hibbert et al. 2015 ; https://doi.org/10.1016/j.redox.2015.04.003
		ITB1_HUMAN	ITGB1	Semi - Resistant	Fig 7. UVB induces greater yield of peptides within vWFA domain of ITB1, but SSR does not.	UVB; 0.1 J/cm2 and SSR; 30 J/cm2	LC-MS/MS Peptide fingerprinting	Eckersley et al. 2020 ; https://doi.org/10.1016/j.mbplus.2020.100027
		ITAV_HUMAN	ITGAV	Semi - Resistant	Fig 7. UVB induces greater yield of peptides within FG-GAP 6 domain of ITAV, but SSR does not.	UVB; 0.1 J/cm2 and SSR; 30 J/cm2	LC-MS/MS Peptide fingerprinting	Eckersley et al. 2020 ; https://doi.org/10.1016/j.mbplus.2020.100027
		ELN_HUMAN	ELN	Resistant	Fig 2. The electrophoretic mobility and optical density of tropoelastin (TE) was similarly unaffected by exposure to both SSR and UVA	SSR: 20 J/cm2 and UVA: 20 J/cm2	SDS-PAGE	Hibbert et al. 2015 ; https://doi.org/10.1016/j.redox.2015.04.003

### Sheet: ROS
			Protein	Susceptible or Resistant	Evidence	ROS type	Technique	Reference
			FN1	Susceptible	Presence of ambient O2 leads to more UVB damage (FN1 aggregation) than in depleted O2	Ambient vs depleted oxygen	Reducing SDS-PAGE	Hibbert et al. 2019 ; https://doi.org/10.1016/j.cellsig.2018.11.024
					Presence of D2O leads to more UVB damage (FN1 aggregation) than in H2O	D2O vs H2O	Reducing SDS-PAGE	Hibbert et al. 2019 ; https://doi.org/10.1016/j.cellsig.2018.11.024
			FBN1	Susceptible	Presence of ambient O2 leads to more UVB damage (FMF periodicity decrease) than in depleted O2	Ambient vs depleted oxygen	AFM	Hibbert et al. 2019 ; https://doi.org/10.1016/j.cellsig.2018.11.024
